# Microbial GAIN domains undergo autoproteolysis and enable release of diverse cell surface associated proteins

**DOI:** 10.64898/2026.05.12.724683

**Authors:** Anna P. Brogan, David Z. Rudner

## Abstract

Adhesion G Protein-Coupled Receptors (aGPCRs) transduce mechanical stimuli across the cytoplasmic membrane in eukaryotes. These receptors contain extracellular <u>G</u>PCR <u>A</u>utoproteolysis <u>IN</u>ducing (GAIN) domains that undergo autoproteolysis but maintain stable association of their cleavage products. A diverse set of adhesion domains appended to the GAIN domain bind surface ligands on neighboring cells or the extracellular matrix. Shear force is thought to disrupt the interaction between the cleavage products exposing a tethered agonist that triggers GPCR signaling. Here, we report that GAIN domains are broadly conserved among bacteria and archaea. The microbial domains lack strong sequence conservation to their eukaryotic counterparts, but are predicted to adopt a similar fold. We demonstrate that these <u>M</u>icrobial <u>A</u>utoproteolysis <u>IN</u>ducing (MAIN) domains undergo autoproteolysis both in vitro and in vivo, using conserved catalytic residues. Furthermore, proteolysis occurs in a conserved β-turn that allows stable non-covalent interactions between the cleavage products. MAIN domains are tethered to the cell envelope of bacteria and archaea and are fused to diverse sets of adhesion and enzymatic domains. Many of the same adhesion domains are appended to both MAIN and GAIN domains, suggesting these protein families share a common origin and function. We propose that MAIN domains allow microbes to release proteins from their cell surface in response to shear force, enabling broader nutrient scavenging, intoxication of neighboring cells, and dispersal through surface detachment.
