## Supplementary material for "Microbial GAIN domains undergo autoproteolysis and enable release of diverse cell surface associated proteins": Table S1

### Sheet: MAIN_PSIBAST_Pfam_annotated_fro
pfam accession	pfam name	Domain annotations	count
PF00395	SLH	S-layer homology domain	15669
PF09479	Flg_new	Listeria-Bacteroides repeat domain (List_Bact_rpt)	1589
PF02368	Big_2	Bacterial Ig-like domain (group 2)	1552
PF00149	Metallophos	Calcineurin-like phosphoesterase	1544
PF02872	5_nucleotid_C	5'-nucleotidase, C-terminal domain	1213
PF12733	Cadherin-like	Cadherin-like beta sandwich domain	871
PF00746	Gram_pos_anchor	LPXTG cell wall anchor motif	856
PF00128	Alpha-amylase	Alpha amylase, catalytic domain	602
PF00041	fn3	Fibronectin type III domain	566
PF00932	LTD	Lamin Tail Domain	554
PF02018	CBM_4_9	Carbohydrate binding domain	507
PF00082	Peptidase_S8	Subtilase family	480
PF07532	Big_4	Bacterial Ig-like domain (group 4)	477
PF03714	PUD	Bacterial pullanase-associated domain	462
PF07554	FIVAR	FIVAR domain	459
PF00754	F5_F8_type_C	F5/8 type C domain	455
PF13290	CHB_HEX_C_1	Chitobiase/beta-hexosaminidase C-terminal domain	418
PF06452	CBM9_1	Carbohydrate family 9 binding domain-like	396
PF01473	CW_binding_1	Putative cell wall binding repeat	364
PF02225	PA	PA domain	352
PF13205	Big_5	Bacterial Ig-like domain	349
PF13385	Laminin_G_3	Concanavalin A-like lectin/glucanases superfamily	327
PF03422	CBM_6	Carbohydrate binding module (family 6)	327
PF04650	YSIRK_signal	YSIRK type signal peptide	320
PF05593	RHS_repeat	RHS Repeat	301
PF13306	LRR_5	BspA type Leucine rich repeat region (6 copies)	276
PF00331	Glyco_hydro_10	Glycosyl hydrolase family 10	270
PF16403	DUF5011	Bacterial surface protein, Ig-like domain	256
PF05922	Inhibitor_I9	Peptidase inhibitor I9	242
PF14478	DUF4430	Domain of unknown function (DUF4430)	236
PF03442	CBM_X2	Carbohydrate binding domain X2	230
PF05345	He_PIG	Putative Ig domain	230
PF00432	Prenyltrans	Prenyltransferase and squalene oxidase repeat	220
PF07523	Big_3	Bacterial Ig-like domain (group 3)	208
PF07745	Glyco_hydro_53	Glycosyl hydrolase family 53	188
PF00092	VWA	von Willebrand factor type A domain	181
PF13620	CarboxypepD_reg	Carboxypeptidase regulatory-like domain	163
PF01436	NHL	NHL repeat	158
PF07581	Glug	The GLUG motif	158
PF02922	CBM_48	Carbohydrate-binding module 48 (Isoamylase N-terminal domain)	155
PF16990	CBM_35	Carbohydrate binding module (family 35)	146
PF14498	Glyco_hyd_65N_2	Glycosyl hydrolase family 65, N-terminal domain	140
PF00963	Cohesin	Cohesin domain	139
PF00791	ZU5	ZU5 domain	137
PF16656	Pur_ac_phosph_N	Purple acid Phosphatase, N-terminal domain	132
PF03534	SpvB	Salmonella virulence plasmid 65kDa B protein	131
PF12708	Pectate_lyase_3	Pectate lyase superfamily protein	122
PF00415	RCC1	Regulator of chromosome condensation (RCC1) repeat	120
PF05031	NEAT	Iron Transport-associated domain	119
PF02278	Lyase_8	Polysaccharide lyase family 8, super-sandwich domain	117
PF02884	Lyase_8_C	Polysaccharide lyase family 8, C-terminal beta-sandwich domain	117
PF07833	Cu_amine_oxidN1	Copper amine oxidase N-terminal domain	116
PF13229	Beta_helix	Right handed beta helix region	115
PF08124	Lyase_8_N	Polysaccharide lyase family 8, N terminal alpha-helical domain	115
PF12256	TcdB_toxin_midN	Insecticide toxin TcdB middle/N-terminal region	115
PF04122	CW_binding_2	Cell wall binding domain 2 (CWB2)	113
PF04616	Glyco_hydro_43	Glycosyl hydrolases family 43	112
PF09992	NAGPA	Phosphodiester glycosidase	107
PF13753	SWM_repeat	Putative flagellar system-associated repeat	103
PF13540	RCC1_2	Regulator of chromosome condensation (RCC1) repeat	103
PF03577	Peptidase_C69	Peptidase family C69	97
PF07705	CARDB	CARDB	90
PF05062	RICH	RICH domain	90
PF16828	GAGBD	GAG-binding domain on surface antigen	89
PF06280	fn3_5	Fn3-like domain	79
PF07484	Collar	Phage Tail Collar Domain	75
PF03425	CBM_11	Carbohydrate binding domain (family 11)	74
PF03644	Glyco_hydro_85	Glycosyl hydrolase family 85	69
PF14200	RicinB_lectin_2	Ricin-type beta-trefoil lectin domain-like	65
PF17189	Glyco_hydro_30C	Glycosyl hydrolase family 30 beta sandwich domain	64
PF05738	Cna_B	Cna protein B-type domain	64
PF02055	Glyco_hydro_30	Glycosyl hydrolase family 30 TIM-barrel domain	63
PF00933	Glyco_hydro_3	Glycosyl hydrolase family 3 N terminal domain	61
PF01915	Glyco_hydro_3_C	Glycosyl hydrolase family 3 C-terminal domain	61
PF07550	DUF1533	Heme-binding protein Shr-like, Hb-interacting domain	60
PF03160	Calx-beta	Calx-beta domain	58
PF03372	Exo_endo_phos	Endonuclease/Exonuclease/phosphatase family	57
PF00704	Glyco_hydro_18	Glycosyl hydrolases family 18	56
PF06439	DUF1080	3-keto-disaccharide hydrolase	56
PF00801	PKD	PKD domain	55
PF00251	Glyco_hydro_32N	Glycosyl hydrolases family 32 N-terminal domain	54
PF16640	Big_3_5	Bacterial Ig-like domain (group 3)	53
PF16499	Melibiase_2	Alpha galactosidase A	53
PF08244	Glyco_hydro_32C	Glycosyl hydrolases family 32 C terminal	51
PF01095	Pectinesterase	Pectinesterase	50
PF11187	DUF2974	Mbeg1-like	49
PF00553	CBM_2	Cellulose binding domain	43
PF16561	AMPK1_CBM	Glycogen recognition site of AMP-activated protein kinase	41
PF12245	Big_3_2	Bacterial Ig-like domain	40
PF13472	Lipase_GDSL_2	GDSL-like Lipase/Acylhydrolase family	39
PF13199	Glyco_hydro_66	Glycosyl hydrolase family 66	39
PF11692	DUF3289	Protein of unknown function (DUF3289)	38
PF17164	DUF5122	Domain of unknown function (DUF5122) beta-propeller	37
PF00028	Cadherin	Cadherin domain	36
PF07538	ChW	Clostridial hydrophobic W	36
PF08238	Sel1	Sel1 repeat	36
PF10009	DUF2252	Uncharacterized protein conserved in bacteria (DUF2252)	33
PF05048	NosD	Periplasmic copper-binding protein (NosD)	33
PF16738	CBM26	Starch-binding module 26	32
PF02057	Glyco_hydro_59	Glycosyl hydrolase family 59	31
PF01551	Peptidase_M23	Peptidase family M23	31
PF12799	LRR_4	Leucine Rich repeats (2 copies)	30
PF13365	Trypsin_2	Trypsin-like peptidase domain	30
PF13285	DUF4073	Domain of unknown function (DUF4073)	29
PF07679	I-set	Immunoglobulin I-set domain	29
PF08309	LVIVD	LVIVD repeat	29
PF01522	Polysacc_deac_1	Polysaccharide deacetylase	28
PF00150	Cellulase	Cellulase (glycosyl hydrolase family 5)	28
PF16116	DUF4832	Domain of unknown function (DUF4832)	28
PF02838	Glyco_hydro_20b	Glycosyl hydrolase family 20, domain 2	27
PF00722	Glyco_hydro_16	Glycosyl hydrolases family 16	26
PF13287	Fn3_assoc	Fn3 associated	26
PF07940	Hepar_II_III	Heparinase II/III-like protein	26
PF01569	PAP2	PAP2 superfamily	25
PF12951	PATR	Passenger-associated-transport-repeat	25
PF02638	GHL10	Glycosyl hydrolase-like 10	25
PF02903	Alpha-amylase_N	Alpha amylase, N-terminal ig-like domain	25
PF12905	Glyco_hydro_101	Endo-alpha-N-acetylgalactosaminidase	25
PF16147	DUF4855	Domain of unknown function (DUF4855)	25
PF02449	Glyco_hydro_42	Beta-galactosidase	24
PF03424	CBM_17_28	Carbohydrate binding domain (family 17/28)	24
PF01345	DUF11	Domain of unknown function DUF11	23
PF17451	Glyco_hyd_101C	Glycosyl hydrolase 101 beta sandwich domain	23
PF13088	BNR_2	BNR repeat-like domain	23
PF01476	LysM	LysM domain	23
PF00565	SNase	Staphylococcal nuclease homologue	22
PF02156	Glyco_hydro_26	Glycosyl hydrolase family 26	22
PF02837	Glyco_hydro_2_N	Glycosyl hydrolases family 2, sugar binding domain	22
PF13715	CarbopepD_reg_2	CarboxypepD_reg-like domain	22
PF13855	LRR_8	Leucine rich repeat	19
PF02836	Glyco_hydro_2_C	Glycosyl hydrolases family 2, TIM barrel domain	19
PF16323	DUF4959	Domain of unknown function (DUF4959)	19
PF00703	Glyco_hydro_2	Glycosyl hydrolases family 2	18
PF13320	DUF4091	Glycoside hydrolase 123, catalytic domain	18
PF00686	CBM_20	Starch binding domain	17
PF16369	GH43_C	C-terminal lipocalin-like domain	17
PF08305	NPCBM	NPCBM/NEW2 domain	17
PF00710	Asparaginase	Asparaginase, N-terminal	17
PF05426	Alginate_lyase	Alginate lyase	16
PF07676	PD40	WD40-like Beta Propeller Repeat	16
PF07501	G5	G5 domain	16
PF13519	VWA_2	von Willebrand factor type A domain	15
PF00728	Glyco_hydro_20	Glycosyl hydrolase family 20, catalytic domain	15
PF02973	Sialidase	Sialidase, N-terminal domain	15
PF13927	Ig_3	Immunoglobulin domain	15
PF08239	SH3_3	Bacterial SH3 domain	14
PF16709	SCAB-IgPH	Ig domain of plant-specific actin-binding protein	14
PF00295	Glyco_hydro_28	Glycosyl hydrolases family 28	13
PF08308	PEGA	PEGA domain	13
PF07555	NAGidase	beta-N-acetylglucosaminidase	12
PF04773	FecR	FecR protein	12
PF03009	GDPD	Glycerophosphoryl diester phosphodiesterase family	12
PF09212	CBM27	Carbohydrate binding module 27	11
PF06739	SBBP	Beta-propeller repeat	11
PF01833	TIG	IPT/TIG domain	11
PF13517	VCBS	FG-GAP-like repeat	11
PF03382	DUF285	Mycoplasma protein of unknown function, DUF285	11
PF10577	UPF0560	FAM171A1/A2/B, N-terminal	11
PF01835	A2M_N	MG2 domain	10
PF07081	DUF1349	Protein of unknown function (DUF1349)	10
PF00246	Peptidase_M14	Zinc carboxypeptidase	10
PF09471	Peptidase_M64	IgA Peptidase M64	10
PF16657	Malt_amylase_C	Maltogenic Amylase, C-terminal domain	9
PF07504	FTP	Fungalysin/Thermolysin Propeptide Motif	9
PF01447	Peptidase_M4	Thermolysin metallopeptidase, catalytic domain	9
PF02868	Peptidase_M4_C	Thermolysin metallopeptidase, alpha-helical domain	9
PF01270	Glyco_hydro_8	Glycosyl hydrolases family 8	9
PF05547	Peptidase_M6	Immune inhibitor A peptidase M6, catalytic domain	9
PF01425	Amidase	Amidase	9
PF02494	HYR	HYR domain	9
PF16184	Cadherin_3	Cadherin-like	9
PF00496	SBP_bac_5	Bacterial extracellular solute-binding proteins, family 5 Middle	8
PF07691	PA14	PA14 domain	8
PF16126	DUF4838	Domain of unknown function (DUF4838)	8
PF00544	Pec_lyase_C	Pectate lyase	8
PF10633	NPCBM_assoc	NPCBM-associated, NEW3 domain of alpha-galactosidase	7
PF01391	Collagen	Collagen triple helix repeat (20 copies)	7
PF01841	Transglut_core	Transglutaminase-like superfamily	7
PF01640	Peptidase_C10	Peptidase C10 family	7
PF14751	DUF4474	Domain of unknown function (DUF4474)	7
PF10282	Lactonase	Lactonase, 7-bladed beta-propeller	7
PF07591	PT-HINT	Pretoxin HINT domain	7
PF05257	CHAP	CHAP domain	7
PF00188	CAP	Cysteine-rich secretory protein family	7
PF14312	FG-GAP_2	FG-GAP repeat	7
PF09134	Invasin_D3	Invasin, domain 3	6
PF11790	Glyco_hydro_cc	Glycosyl hydrolase catalytic core	6
PF10102	DUF2341	Domain of unknown function (DUF2341)	6
PF01903	CbiX	CbiX	6
PF04205	FMN_bind	FMN-binding domain	6
PF14870	PSII_BNR	Photosynthesis system II assembly factor YCF48	6
PF13860	FlgD_ig	FlgD Ig-like domain	6
PF13240	zinc_ribbon_2	zinc-ribbon domain	6
PF00756	Esterase	Putative esterase	6
PF01764	Lipase_3	Lipase (class 3)	6
PF01832	Glucosaminidase	Mannosyl-glycoprotein endo-beta-N-acetylglucosaminidase	6
PF01663	Phosphodiest	Type I phosphodiesterase / nucleotide pyrophosphatase	6
PF14903	WG_beta_rep	WG containing repeat	6
PF13946	DUF4214	Domain of unknown function (DUF4214)	6
PF12971	NAGLU_N	Alpha-N-acetylglucosaminidase (NAGLU) N-terminal domain	6
PF05089	NAGLU	Alpha-N-acetylglucosaminidase (NAGLU) tim-barrel domain	6
PF12972	NAGLU_C	Alpha-N-acetylglucosaminidase (NAGLU) C-terminal domain	6
PF14504	CAP_assoc_N	CAP-associated N-terminal	6
PF00353	HemolysinCabind	RTX calcium-binding nonapeptide repeat (4 copies)	6
PF09260	DUF1966	Alpha-amylase, domain C	5
PF01120	Alpha_L_fucos	Alpha-L-fucosidase	5
PF14310	Fn3-like	Fibronectin type III-like domain	5
PF14587	Glyco_hydr_30_2	O-Glycosyl hydrolase family 30	5
PF11721	Malectin	Malectin domain	5
PF02927	CelD_N	Cellulase N-terminal ig-like domain	5
PF00759	Glyco_hydro_9	Glycosyl hydrolase family 9	5
PF01229	Glyco_hydro_39	Glycosyl hydrolases family 39	5
PF06964	Alpha-L-AF_C	Alpha-L-arabinofuranosidase C-terminal domain	5
PF13734	Inhibitor_I69	Spi protease inhibitor	5
PF13360	PQQ_2	PQQ-like domain	5
PF01344	Kelch_1	Kelch motif	5
PF13418	Kelch_4	Galactose oxidase, central domain	5
PF03413	PepSY	Peptidase propeptide and YPEB domain	5
PF13585	CHU_C	CHU_C Type IX secretion signal domain	5
PF07610	DUF1573	Protein of unknown function (DUF1573)	5
PF09492	Pec_lyase	Pectic acid lyase	4
PF03944	Endotoxin_C	delta endotoxin	4
PF14262	Cthe_2159	Carbohydrate-binding domain-containing protein Cthe_2159	4
PF01204	Trehalase	Trehalase	4
PF02230	Abhydrolase_2	Phospholipase/Carboxylesterase	4
PF00498	FHA	FHA domain	4
PF01055	Glyco_hydro_31	Glycosyl hydrolases family 31 TIM-barrel domain	4
PF00139	Lectin_legB	Legume lectin domain	4
PF02239	Cytochrom_D1	Cytochrome D1 heme domain	3
PF08787	Alginate_lyase2	Alginate lyase	3
PF13243	SQHop_cyclase_C	Squalene-hopene cyclase C-terminal domain	3
PF04389	Peptidase_M28	Peptidase family M28	3
PF08532	Glyco_hydro_42M	Beta-galactosidase trimerisation domain	3
PF12671	Amidase_6	Putative amidase domain	3
PF08450	SGL	SMP-30/Gluconolactonase/LRE-like region	3
PF12773	DZR	Double zinc ribbon	3
PF00112	Peptidase_C1	Papain family cysteine protease	3
PF02369	Big_1	Bacterial Ig-like domain (group 1)	3
PF00326	Peptidase_S9	Prolyl oligopeptidase family	3
PF15899	BNR_6	BNR-Asp box repeat	3
PF02012	BNR	BNR/Asp-box repeat	3
PF13313	DUF4082	Domain of unknown function (DUF4082)	3
PF16841	CBM60	Ca-dependent carbohydrate-binding module xylan-binding	3
PF04886	PT	PT repeat	3
PF07603	DUF1566	Protein of unknown function (DUF1566)	3
PF11617	Cu-binding_MopE	Putative metal-binding motif	3
PF01471	PG_binding_1	Putative peptidoglycan binding domain	3
PF17137	DUF5110	Domain of unknown function (DUF5110)	3
PF00245	Alk_phosphatase	Alkaline phosphatase	2
PF02929	Bgal_small_N	Beta galactosidase small chain	2
PF06045	Rhamnogal_lyase	Rhamnogalacturonate lyase family	2
PF14686	fn3_3	Polysaccharide lyase family 4, domain II	2
PF14683	CBM-like	Polysaccharide lyase family 4, domain III	2
PF03639	Glyco_hydro_81	Glycosyl hydrolase family 81 N-terminal domain	2
PF17170	DUF5128	6-bladed beta-propeller	2
PF15902	Sortilin-Vps10	Sortilin, neurotensin receptor 3,	2
PF16889	Hepar_II_III_N	Heparinase II/III N-terminus	2
PF08486	SpoIID	Stage II sporulation protein	2
PF00942	CBM_3	Cellulose binding domain	2
PF05737	Collagen_bind	Collagen binding domain	2
PF16586	DUF5060	Domain of unknown function (DUF5060)	2
PF13204	DUF4038	Protein of unknown function (DUF4038)	2
PF13449	Phytase-like	Esterase-like activity of phytase	2
PF07722	Peptidase_C26	Peptidase C26	2
PF06458	MucBP	MucBP domain	2
PF00688	TGFb_propeptide	TGF-beta propeptide	2
PF14592	Chondroitinas_B	Chondroitinase B	2
PF16173	DUF4874	Domain of unknown function (DUF4874)	2
PF14307	Glyco_tran_WbsX	Glycosyltransferase WbsX	2
PF13988	DUF4225	Protein of unknown function (DUF4225)	2
PF16893	fn3_2	Fibronectin type III domain	2
PF14113	Tae4	Type VI secretion system (T6SS), amidase effector protein 4	2
PF00059	Lectin_C	Lectin C-type domain	2
PF13750	Big_3_3	Bacterial Ig-like domain (group 3)	2
PF03174	CHB_HEX_C	Chitobiase/beta-hexosaminidase C-terminal domain	2
PF07752	S-layer	S-layer protein	2
PF08428	Rib	Rib domain	2
PF14891	Peptidase_M91	Effector protein	2
PF03370	CBM_21	Carbohydrate/starch-binding module (family 21)	2
PF14871	GHL6	Hypothetical glycosyl hydrolase 6	2
PF00460	Flg_bb_rod	Flagella basal body rod protein	2
PF07559	FlaE	Flagellar basal body protein FlaE D2 domain	2
PF06429	Flg_bbr_C	Flagellar basal body rod FlgEFG protein C-terminal	2
PF08531	Bac_rhamnosid_N	Alpha-L-rhamnosidase N-terminal domain	2
PF17389	Bac_rhamnosid6H	Bacterial alpha-L-rhamnosidase 6 hairpin glycosidase domain	2
PF17390	Bac_rhamnosid_C	Bacterial alpha-L-rhamnosidase C-terminal domain	2
PF14252	DUF4347	Domain of unknown function (DUF4347)	2
PF04203	Sortase	Sortase domain	2
PF01839	FG-GAP	FG-GAP repeat	2
PF07678	A2M_comp	A-macroglobulin TED domain	2
PF11852	DUF3372	Alpha-1,6-glucosidases, pullulanase-type, C-terminal	1
PF04076	BOF	Bacterial OB fold (BOF) protein	1
PF16353	DUF4981	Beta-galactosidase, domain 4	1
PF01261	AP_endonuc_2	Xylose isomerase-like TIM barrel	1
PF09699	Paired_CXXCH_1	Doubled CXXCH motif (Paired_CXXCH_1)	1
PF13435	Cytochrome_C554	Cytochrome c554 and c-prime	1
PF06283	ThuA	Trehalose utilisation	1
PF09587	PGA_cap	Bacterial capsule synthesis protein PGA_cap	1
PF09394	Inhibitor_I42	Chagasin family peptidase inhibitor I42	1
PF12904	Collagen_bind_2	Putative collagen-binding domain of a collagenase	1
PF04151	PPC	Bacterial pre-peptidase C-terminal domain	1
PF07995	GSDH	Glucose / Sorbosone dehydrogenase	1
PF01546	Peptidase_M20	Peptidase family M20/M25/M40	1
PF15659	Toxin-JAB1	JAB-like toxin 1	1
PF08480	Disaggr_assoc	Disaggregatase related	1
PF13570	PQQ_3	PQQ-like domain	1
PF04685	DUF608	Glycosyl-hydrolase family 116, catalytic region	1
PF03663	Glyco_hydro_76	Glycosyl hydrolase family 76	1
PF09223	ZinT	ZinT (YodA) periplasmic lipocalin-like zinc-recruitment	1
PF01074	Glyco_hydro_38	Glycosyl hydrolases family 38 N-terminal domain	1
PF09261	Alpha-mann_mid	Alpha mannosidase middle domain	1
PF07748	Glyco_hydro_38C	Glycosyl hydrolases family 38 C-terminal domain	1
PF16332	DUF4962	Domain of unknown function (DUF4962)	1
PF07944	Glyco_hydro_127	Beta-L-arabinofuranosidase, GH127 catalytic domain	1
PF10096	DUF2334	Uncharacterized protein conserved in bacteria (DUF2334)	1
PF08517	AXH	Ataxin-1 and HBP1 module (AXH)	1
PF13810	DUF4185	Domain of unknown function (DUF4185)	1
PF15545	Ntox8	Bacterial toxin 8	1
PF01844	HNH	HNH endonuclease	1
PF12646	DUF3783	Domain of unknown function (DUF3783)	1
PF14449	PT-TG	Pre-toxin TG	1
PF07971	Glyco_hydro_92	Glycosyl hydrolase family 92 catalytic domain	1
PF00753	Lactamase_B	Metallo-beta-lactamase superfamily	1
PF13403	Hint_2	Hint domain	1
PF16387	DUF4996	Domain of unknown function	1
PF14040	DNase_NucA_NucB	Deoxyribonuclease NucA/NucB	1
PF15643	Tox-PL-2	Papain fold toxin 2	1
PF05342	Peptidase_M26_N	M26 IgA1-specific Metallo-endopeptidase N-terminal region	1
PF04304	DUF454	Protein of unknown function (DUF454)	1
PF17291	M60-like_N	N-terminal domain of M60-like peptidases	1
PF13402	Peptidase_M60	Peptidase M60, enhancin and enhancin-like	1
PF15653	Tox-URI2	URI fold toxin 2	1
PF00413	Peptidase_M10	Matrixin	1
PF03629	SASA	Carbohydrate esterase, sialic acid-specific acetylesterase	1
PF16472	DUF5050	Domain of unknown function (DUF5050)	1
PF13895	Ig_2	Immunoglobulin domain	1
PF03527	RHS	RHS protein	1
PF14424	Toxin-deaminase	The BURPS668_1122 family of deaminases	1
PF07602	DUF1565	Protein of unknown function (DUF1565)	1
PF00930	DPPIV_N	Dipeptidyl peptidase IV (DPP IV) N-terminal region	1
PF16216	GxGYxYP_N	GxGYxYP_N 1st domain	1
PF14323	GxGYxYP_C	GxGYxYP putative glycoside hydrolase C-terminal domain	1
PF11477	PM0188	Sialyltransferase PMO188	1
PF14220	DUF4329	Domain of unknown function (DUF4329)	1
PF05616	Neisseria_TspB	Neisseria meningitidis TspB protein	1
PF00072	Response_reg	Response regulator receiver domain	1
PF04397	LytTR	LytTr DNA-binding domain	1
PF16389	DUF4998	Domain of unknown function	1
PF03415	Peptidase_C11	Clostripain family	1
PF00147	Fibrinogen_C	Fibrinogen beta and gamma chains, C-terminal globular domain	1
PF12863	DUF3821	Domain of unknown function (DUF3821)	1
PF07580	Peptidase_M26_C	M26 IgA1-specific Metallo-endopeptidase C-terminal region	1
PF07859	Abhydrolase_3	alpha/beta hydrolase fold	1
PF16355	DUF4982	Domain of unknown function (DUF4982)	1
PF13552	DUF4127	Protein of unknown function (DUF4127)	1
PF00404	Dockerin_1	Dockerin type I domain	1
PF01520	Amidase_3	N-acetylmuramoyl-L-alanine amidase	1
PF02163	Peptidase_M50	Peptidase family M50	1
PF13180	PDZ_2	PDZ domain	1
PF15526	Ntox21	Novel toxin 21	1
PF15638	Tox-MPTase2	Metallopeptidase toxin 2	1
PF07819	PGAP1	PGAP1-like protein	1
PF07495	Y_Y_Y	Y_Y_Y domain	1
PF06028	DUF915	Alpha/beta hydrolase of unknown function (DUF915)	1
PF00080	Sod_Cu	Copper/zinc superoxide dismutase (SODC)	1
PF00240	ubiquitin	Ubiquitin family	1
PF03537	Glyco_hydro_114	Glycoside-hydrolase family GH114	1
PF16410	DUF5018	Domain of unknown function (DUF5018)	1
