## Supplementary material for "Microbial GAIN domains undergo autoproteolysis and enable release of diverse cell surface associated proteins": Table S5

### Sheet: Sheet1
Strain	Background	Genotype	Reference	Figure
BAB1097	PY79	yfkN::tet yhdG::Phyperspank-yfkN-His6 (spc) yvbJ::PxylA-yhcS (kan)	This Study	Fig. 3BCD, S7, S10
BAB1098	PY79	yfkN::tet yhdG::Phyperspank-yfkN-S1346A-His6 (spc) yvbJ::PxylA-yhcS (kan)	This Study	Fig. 3BCD, S7, S10
BAB1212	PY79	yhdG::Phy-spank-ALFA-yfkN (spc) yfkN::tet yvbJ::PxylA-yhcS (kan)	This Study	Fig. S8, S11
BAB1213	PY79	yhdG::Phy-spank-ALFA-yfkN-S1346A (spc) yfkN::tet yvbJ::PxylA-yhcS (kan)	This Study	Fig. S8, S11
BAB1271	PY79	yhdG::Phyperspank-ALFA-yfkN (spc) yfkN::tet yhcS::cat	This Study	Fig. S11
BAB1272	PY79	yhdG::Phyperspank-ALFA-yfkN-S1346A (spc) yfkN::tet yhcS::cat	This Study	Fig. S11
BAB1124	PY79	sacA::PyfkN-mYPet	This Study	Fig.3F,Fig.S12
BAB1731	PY79	yhdG::Phy-spank-ALFA-yfkN (spc) yfkN::tet yvbJ::PxylA-yhcS (kan) sacA::Pveg-gfp (Phleo)	This Study	Fig. 3E
BAB1732	PY79	yhdG::Phy-spank-ALFA-yfkN-S1346A (spc) yfkN::tet yvbJ::PxylA-yhcS (kan) sacA::Pveg-gfp (Phleo)	This Study	Fig. 3E
BAB1707	Unknown	nprE, aprA, epr, bpf, mpr, nprB, wprA (tet) yvbJ::PxylA-yhcS (kan) yhdG-Phy-spank-SS(yfkN)-ALFA-PmCBM26-longerCWA(yfkN)	This Study	Fig. S15
BAB1708	Unknown	nprE, aprA, epr, bpf, mpr, nprB, wprA (tet) yvbJ::PxylA-yhcS (kan) yhdG-Phy-spank-SS(yfkN)-ALFA-PmCBM26-longerCWA(yfkN)-S623A (spec)	This Study	Fig. S15
BAB1717	Unknown	nprE, aprA, epr, bpf, mpr, nprB, wprA (tet) yvbJ::PxylA-yhcS (kan) yhdG::Phy-spank-SS(yfkN)-ALFA-CBM35-longerCWA(yfkN) (spc)	This Study	Fig. S15
BAB1718	Unknown	nprE, aprA, epr, bpf, mpr, nprB, wprA (tet) yvbJ::PxylA-yhcS (kan) yhdG::Phy-spank-SS(yfkN)-ALFA-CBM35-longerCWA(yfkN)-T770A (spec)	This Study	Fig. S15
