## Supplementary material for "Microbial GAIN domains undergo autoproteolysis and enable release of diverse cell surface associated proteins": Table S6

### Sheet: Sheet1
Plasmid	Description	Reference
pAB221	His-yfkN(MAIN)-SUMO (amp)	This Study
pAB222	His-yfkN(MAIN)-S1346A-SUMO (amp)	This Study
pAB225	yvbJ-PxylA-yhcS (kan) (amp)	This Study
pAB227	yhdG::Phyperspank-yfkN-His6 (spc) (amp)	This Study
pAB228	yhdG::Phyperspank-yfkN-S1346A-His6 (spc) (amp)	This Study
pAB230	His-yfkN(MAIN)-S1346T-SUMO (amp)	This Study
pAB233	His-SpneumoniaeR6_MAIN-SUMO (amp)	This Study
pAB234	His-Sagalactiae_MAIN-SUMO (amp)	This Study
pAB235	His-Athermocellus_MAIN-SUMO (amp)	This Study
pAB238	Opolygoni_MAIN-SUMO (amp)	This Study
pAB239	Smitis_MAIN-SUMO (amp)	This Study
pAB240	His-Sagalactiae_MAIN-S115A-SUMO (amp)	This Study
pAB247	yhdG::Phyperspank-ALFA-yfkN (spc) (amp)	This Study
pAB248	yhdG::Phyperspank-ALFA-yfkN-S1346A (spc) (amp)	This Study
pAB259	sacA::yfkN-mYPet (phleo) (amp)	This Study
pAB261	pminiMAD yfkN-S1346A	This Study
pAB263	yhdG::Phy-spank-SS(yfkN)-His6-NotI-CWA(yfkN) (spc) (amp)	This Study
pAB264	yhdG::Phy-spank-SS(yfkN)-PmCBM26-CWA(yfkN) (spc) (amp)	This Study
pAB265	yhdG::Phy-spank-SS(yfkN)-PmCBM26-CWA(yfkN)-S623A (spc) (amp)	This Study
pAB269	His-PmCBM26(MAIN)-SUMO (amp)	This Study
pAB270	His-PmCBM26(MAIN)-S623A-SUMO (amp)	This Study
pAB285	yhdG::Phy-spank-SS(yfkN)-ALFA-PmCBM26-CWA(yfkN) (spc) (amp)	This Study
pAB286	yhdG::Phy-spank-SS(yfkN)-ALFA-PmCBM26-CWA(yfkN)-S623A (spc) (amp)	This Study
pAB288	yhdG::Phy-spank-SS(yfkN)-ALFA-NotI-CWA(yfkN) (spc) (amp)	This Study
pAB289	yhdG::Phy-spank-SS(yfkN)-ALFA-CBM35-CWA(yfkN) (spc) (amp)	This Study
pAB290	yhdG::Phy-spank-SS(yfkN)-ALFA-CBM35-CWA(yfkN)-T770A (spc) (amp)	This Study
pAB295	His-GdCBM35(MAIN)-SUMO (amp)	This Study
pAB296	His-GdCBM35(MAIN)-T770A-SUMO (amp)	This Study
