## Supplementary material for "Microbial GAIN domains undergo autoproteolysis and enable release of diverse cell surface associated proteins": Table S7

### Sheet: Sheet1
Oligo	Sequence
oAB27	TTCTGCTCCCTCGCTCAG
oAB28	CAGGGAGCACTGGTCAAC
oAB436	GCGgaatacacgatcttaaattccggttcaaacaac
oAB437	gaagtggtttgtatatcctgtcaccatatcatc
oAB441	atgAAGCTTgaGCTAGCatCTCGAGaaaaggagcgcctccagaacatg
oAB442	cctcaaatggttcgctggGATCCttaagtcactcgttttccatatataatatagcgcttc
oAB443	TTGTGAGCGGATAACAATTAAGCTTcgttgaaaggtggagaactgatgagaatac
oAB444	CgaGCTAGCatCTGCAGttACTAGTttatgcctgattcgctctattctgttttctc
oAB447	gattcaaatCATCATCATCACCATCATccagatcctcctaaagacggactgtg
oAB448	gatctggATGATGGTGATGATGATGatttgaatcatcatcgaattgcagcttatac
oAB450	ACAgaatacacgatcttaaattccggttcaaacaac
oAB455	TCACCACCACCACCACCATATGGCT
oAB456	GATTGACTTCTGAGTCCGATCCGCT
oAB463	gcgTTATTTGCAATTAAGACCTTGTCCAAAAG
oAB464	GAAATGATTGGTTTTGAATACAACCTGCCCG
oAB465	cccgagctacgcgcaaaag
oAB466	AACGGTACTGAGCGAGGGAGCAGAAtgtattctcaccagttctccacctttcaac
oAB467	AACGGTAGTTGACCAGTGCTCCCTGaatcaggcataaaaaagagctgctcgc
oAB468	gggctggagcctccgtc
oAB482	CGTCTCCGAAGCTCCTCCTCGAGGCGGGAagccgcgctttcttctgc
oAB483	CCTCGAGGAGGAGCTTCGGAGACGGTTAACTGAAcctcaggtgcatctgagtattttggc
oAB493	caggatcgatcgaattcatAAGCTTttccccatgattcataacctcccg
oAB494	TTTGACATagtagttcctccttatgcagttctccacctttcaacgaaatttgtg
oAB495	tgaaaggtggagaactgcataaggaggaactactATGTCAAAAGGCGAAGAGCTGTTTAC
oAB501	ctatgaccatgattacgccaagcttgtggcgcttgacggcc
oAB502	accggaatttaagatcgtgtattcCGCgaagtggtttgtatatcctgtcaccatatcatc
oAB503	gtgacaggatatacaaaccacttcGCGgaatacacgatcttaaattccggttcaaacaac
oAB504	ttgtaaaacgacggccagtgaattcggcatgcgactaaggaatttgaccc
oAB512	gaccgtctgttcctgaGCGGCCGCATGATGGTGATGATGATGagccgcgctttcttctgc
oAB513	aagaaagcgcggctCATCATCATCACCATCATGCGGCCGCtcaggaacagacggtccggc
oAB514	gcagaagaaagcgcggct
oAB515	gccggaccgtctgttcctg
oAB525	CACCACCACCACCACCATATGGCTAACTCTAAGGTGTTGACATCAAAGGTTAATAAC
oAB526	GATTGACTTCTGAGTCCGATCCGCTCGTTGTGTCAGCTATCAACGCATAG
oAB543	GATTGACTTCTGAGTCCGATCCGCTCGTTGTGTCAGCTATCAACGCATAGATCGCGAGG
oAB551	CACCACCGATCACCTCGCGATCTATG
oAB552	CATAGATCGCGAGGTGATCGGTGGTG
oAB562	TCGAGGAGGAGCTTCGGAGACGGTTAACTGAAAGCATCGACTTCGACTCTAATAATACAG
oAB564	TCCCGCCTCGAGGAGGAGCTTCGGAGACGGTTAACTGAAGCGGCCGCtcaggaac
oAB565	GGAGCTTCGGAGACGGTTAACTG
oAB566	cgccagccggaccgtctg
oAB571	TCACCACCACCACCACCATATGGCTTCTTATCTTTCACTGGACCTTGTAAAGAAGTCAG
oAB572	GATTGACTTCTGAGTCCGATCCGCTATGATCGGATGCTTGAGACAATTCTTTTTC
oAB577	GAGACGGATCATTTTGCGATATTTTCCGTATTC
oAB578	GAATACGGAAAATATCGCAAAATGATCCGTCTC
