## Supplementary material for "Microbial GAIN domains undergo autoproteolysis and enable release of diverse cell surface associated proteins": Table S8

### Sheet: Sheet1
Name	Sequence
SpMAIN	TCACCACCACCACCACCATATGGCT AAA GAG GAT AAG AGT GCT GTT TTT TCA GAT TCC AAG ACC GGC GTG GAA GTC CAT TTT TCA AAC AAA GAA AAA ACG GTC ATT AAG GGA CTT AAA GTT GAG CGC GTG CAG GCT TCG GCA GAA GAA AAA AAG TAC TTT GCG GGC GAG GAT GCT CAC GTA TTT GAG ATT GAG GGG CTG GAT GAG AAG GGA CAA GAC GTA GAC CTG TCC TAC GCT TCG ATT GTC AAA ATT CCC ATT GAA AAA GAT AAA AAA GTC AAG AAA GTC TTT TTT CTG CCT GAA GGG AAG G…
SaMAIN	TCACCACCACCACCACCATATGGCT GTA GGC CAA GCT GTG TTT ACT AGC ACA GAT GGG AAC ACT AAG GTC ACC GTC GTC TTC GAT AAA CCT ACG GAC GCC GAT AAG TTG CAT TTG AAA GAA GTA ACG ACC AAG GAG TTA GCC GAT AAA ATC GCG CAC AAA ACT GGA GGT GGC ACC GTC CGT GTC TTT GAT TTA AGT TTG TCA AAG GGA GGG AAG GAA ACC CAC GTC AAC GGA GAG CGC ACC GTT CGT CTG GCT TTA GGA CAG ACA GGA TCG GAC GTT CAT GTT TAC CAC GTT AAG GAA AAC GGG G…
AtMAIN	TCACCACCACCACCACCATATGGCT AGT GCC AAA GTT GAA CTG GAG CCT GTT TTA GAT AAC GCT ACG GGC GAA GCT AAG GCC GCC ATC GAC GAG GAA AAA CTT AAT AAG GCA TTA GAC GAG GCA AAG AAA AGT GAG GAC GAT AAA CTC GTT GAA CTT AAC ATC AAA AAA GTT GAG AAC GCG GAT GCC TAC ATA CAA CAA TTG CCT GCT AAG TTT TTG ATC AAG TCC GAC GCA GAA TAC AAG TTA CGG ATA GCA ACC GAG CAA GGG ATA ATT GAG GTC CCA GCG AAC ATG CTG AAT ACT GCG GAT A…
OpMAIN	TCACCACCACCACCACCATATGGCT GAA CCA ATT ATG GAG GAA GAT GAG GAT GGA AAT ATA ACT GTG AAG GTG ACG GAC GTG AAC AAC TTC AAT CAC AAG GAA GCT GAC AAT TCT TAC AAA TTA GAC TAC GAG GCA AAG AAT GTT CAT ATT GGC AAG GCA ATC CTT AGC GAG CTG GAT GCA AAT GCT AAT CTT GTC ATC GCT GGA AAA GGT GGT GTG ACG GCG ACG TTT GCT ATA CAG GAG TTA TTG GAC CAG TTG GGG TCC TCA GAA ACG CTG GTA ATT GAC TTT ACT GAT ATA ACC TCC GAC T…
SmMAIN	TCACCACCACCACCACCATATGGCT AAA CAT ACT TTG AAA AAT GCG ACT GGT AGC GTC CAA ATT CAC GCA AGC GAG GAA GTC CTG AAA AAC GTC AAA GAT GTG AAA ATT CAG GAA GTC AAA GTC TCT TCC TTG TCA AGC CTT AAT TAC AAG GCG TAT AAC ATT CAG CTC AAT GAC GCC AGC GGT AAA GCG GTA CAG CCT AAG GGG ACA GTT ATT GTG ACT TTT GTA GCT GAA CAA AGC GTC AAA AAT GTC TAT TAT GTC GAT TCA AAG GGC AAC TTG CAT ACA TTA GAA TTT TTG CAG AAA GAC G…
PmCBM26 (WP_117168634)	gcagaagaaagcgcggctCATCATCATCACCATCATAGCATCGACTTCGACTCTAATAATACAGTATATTTCGCAAAACCAAGTGACAAATTGCTCGAGAATCTCAACCTCGATTTCTGGGGGGACAACATTAAGGTTCATGCTTGGAATGAATCCGGTAATCTCAACGGCGACTGGCCAGGGGATGCGGCAACACACGTAGAAGGAAACATATATTCCTATACCTGGTATGGAGTGTTTCCGACGGGAATTATAATTAATAACGGAGATAACGGCGTACAGACTCAAAACATCGACGGAGGCTATACAGTGCCTAAGAGTGATGAGACTCAGGCCAGAAAAAACCCTGAACTGGAATACGGAAAAGTGTATAAAGCTACGGGGGAGAGCGTGGAAGAT…
GdCBM35 (WP_109985763)	GGAGCTTCGGAGACGGTTAACTGAAACGGGGAACGAAGTAGACGAACTCAAGCTGGAAGCAGAAGAAGCTACGTTGTCCGGATTGACCGTACAAGACGACATGCCTGGTTATTCCGGAACAGGCTATGTGGGAAACTTCACTGAAGACGATGCGAAGGTAACCTTCACTATGGATGTTCCAGATAAAGCTTTATACAACTTAACTGTCGGGTACGGCGGTATTTACGGTGGTGGAAAGCACGCCAATATACAATTGAATGGCGAAGCATTTACGAGTTTCGAACTCGGGGAGGGCTTCGGCGAAAGTCCTGTAGGAAAAGTCTTGTTGAATGAAGGGTCTAATACAATTGCGTTTACTCCGAACTGGACTCATTTCGCAATCGATTTTATAAAGCTTTC…
